# Single-cell analysis of shared signatures and transcriptional diversity during zebrafish development

**DOI:** 10.1101/2023.03.20.533545

**Authors:** Abhinav Sur, Yiqun Wang, Paulina Capar, Gennady Margolin, Jeffrey A. Farrell

## Abstract

During development, animals generate distinct cell populations with specific identities, functions, and morphologies. We mapped transcriptionally distinct populations across 489,686 cells from 62 stages during wild-type zebrafish embryogenesis and early larval development (3–120 hours post-fertilization). Using these data, we identified the limited catalog of gene expression programs reused across multiple tissues and their cell-type-specific adaptations. We also determined the duration each transcriptional state is present during development and suggest new long-term cycling populations. Focused analyses of non-skeletal muscle and the endoderm identified transcriptional profiles of understudied cell types and subpopulations, including the pneumatic duct, individual intestinal smooth muscle layers, spatially distinct pericyte subpopulations, and homologs of recently discovered human *best4*+ enterocytes. The transcriptional regulators of these populations remain unknown, so we reconstructed gene expression trajectories to suggest candidates. To enable additional discoveries, we make this comprehensive transcriptional atlas of early zebrafish development available through our website, Daniocell.
