## Supplementary Table 2 (Gene Module Annotations) for "Single-cell analysis of shared signatures and transcriptional diversity during zebrafish development"

### Sheet: module_annotations
Module	Module description	Shared?	Tissue(s) expressed	Cell type(s) expressed	Exclude?	Reason	Comments
FC_1	actin binding	Y	mural-cells, periderm, basal epidermis, axial mesoderm, fin	SMCs, periderm, keratinocytes, notochord	N		general actin binding module expressed across many tissues
FC_2	actin binding/cytoskeletal organization	Y	periderm, basal epidermis, fin, axial mesoderm	epidermis, keratinocytes, notochord, fin epidermis	N		general actin binding module expressed across many tissues
FC_3	notochord morphgenesis	N	axial mesoderm	notochord	N		notochord specific module expressing vimentin and loxl5b
FC_4	cell cycle module? Secretory?	Y	neural, glial_cells, taste_epithelia		N		secretory genes and cell cycle genes enriched in this module
FC_5	tight junction associated proteins	Y	periderm, hematopoietic cells	endothelial and epithelial cells	N		May have important genes involved in tight junction formation among epithelial and endothelial cells
FC_6	myelin	N	glial-cells	oligodendrocytes, Schwann cells	N		A module representing genes involved in myelin synthesis and homeostasis
FC_7	xanthophore pigment synthesis	N	pigment-cells	xanthophores	N		Xanthophore-specific pigment synthesis/xanthophore differentiation
FC_8	posterior mesoderm differentiation	Y	muscle, mesendoderm, gastrula, endoderm	tailbud somites, mesoderm progenitors, endoderm progenitors	N		An early mesoderm differentiation module shared between many early mesoderm derived progenitor cell states
FC_9	RNA-binding proteins	Y	neural, taste-olfactory, pronephros, pigment-cells, hematopoietic	neurons, glial-cells, olfactory bulb (strong), others (weak)	N		This is a module of RNA binding proteins that we see expressed in many tissues, albeit strongly in some and weakly in some.
FC_10	general, broad module	Y	pronephros, neural, endoderm, epidermis		Y	very broad modules - represent a collection of cell types rather than distinct cell types
FC_11	gut endocrine module	N	endoderm	EECs	N		very specific module of endocrine hormones secreted by intestinal EECs
FC_14	endothelial (vasculature) vein enriched program	N	hematopoietic	arterovenous progenitors, vein	N		a more vein enriched gene expression program expressed in early endothelial cells, arterovenous cells and veins and lympthatics
FC_16	gut epithelia program	N	endoderm	pharynx, intestine, cloaca	Y		An epithelial gene expression program shared among the cell types lining the entire length of the gut (upper gut plus the intestine and cloaca)
FC_17	lymphoid gene expression program	N	hematopoietic	NK-cells/lymphoid	N		A very lymphoid specific gene expression program expressed in the NK-cells/lymphoid cells derived from HSPC-2 from the defintive branch of hematopoiesis
FC_18	procollagen synthesis	Y	axial mesoderm, mesenchyme, fin	notochord, mesenchyme, fin mesenchyme	N		A pro-collagen sythesis module shared between the notochord, mesenchymal cells and fin
FC_19	protein metabolism (anterior intestine)	N	endoderm	anterior intestine (enterocyte-1 and -2)	N		A module of protein metabolism genes such as chitinases, sphingomyelin catabolism enzymes - a very anterior intestine specific module
FC_20	lipid transport/lipoprotein metabolism	Y	endoderm	liver, anterior intestine	N		A lipid metobolic, lipid transport and lipoprotein metabolic gene expression module shared between the liver and anterior intestine. Some genes also involved in cholesterol biosynthesis
FC_21	ciliary (foxj1) module	Y	taste-olfactory, pronephros, otic, glial-cells	olfactory hair cells, kidney multiciliated-cells, hair cells lateral line	N		A hair-cell module with a high gene loading for foxj1 that acts as a master regulator of ciliogenesis. Interestingly, we also observe this module in glial-cells where it is known that foxj1 is necesarry for the differentiation of glial cells
FC_22	perinotochordal sheath program (notochord differentiation)	N	axial mesoderm	notochord (sheath cells)	N		gene expression program comprising genes that localize to the notochord sheath-associated ECM. Calymmin is a novel gene that is expressed by notochord sheath cells.
FC_23	fin morphogenesis module	N	fin	pectoral fin bud/field	N		A fin-specific gene expression module expressed in the pectoral fin bud during zebrafish fin development. Includes and3, frem2a, frem1a etc.
FC_24	ionocyte-specific transporter module	N	ionocytes	cation/anion exchangers/NCC	N		An ionocyte-specifix module shared by all ionocyte subtypes
FC_25	myosin synthesis, exotoxicity clearance	Y	neural, glial-cells, taste_olfactory	a lot of cell types	Y	genes with several different functions shared across many cell types - modules not quite specific
FC_26	photoresponse termination (rods/cones)	N	eye	rods, cones (photoreceptors)	N		A gene expression module expressed in the photoreceptors that is involved in termination of photorespose and recovery of the photopigments
FC_27	mitochondrial ribosomal protein module	Y	lots of tissues	lots of cell types	Y	A very general mitochondrial ribosomal GEP
FC_28	general metabolic pathways	Y	lots of tissues	lots of cell types	Y	general metabolic GEPs - such as NADH dehydogenases, succinate dehydrogenases
FC_30	chondrogenic expression program	Y	muscle, mesenchyme	sclertotome, chondrocytes	N		shared gene expression between mesenchyme derived chondrocytes and sclerotome derived skeletal elements
FC_31	Golgi vesicle transport/UPR pathway (secretory pathway)	Y	axial mesoderm, endoderm, ionocytes_mucous-secreting, otic, periderm	hatching gland, goblet-cells, mucous-secreting cell (gills, skin), inner-ear, secretory periderm	N		A shared secretoy module involving sec genes that are shared between all mucous-secreting cells from gills, skin and epidermis, as well as hatching gland. This module seems to be absent from the mucous secreting esophagus. Do the esophagus use an alternate secretory pathway? Interesting?
FC_32	LSU-rRNA and rRNA base methylation	Y	early dividing cells and many other proliferative populations	many tissues	Y	a general module of cell cycle regulation and RNA processing that is shared across many tissues
FC_33	Basement membrane structural components	Y	hematopoietic, mural-cells, axial mesoderm, mesenchyme	blood vessels (vasculature), vascular SMCs, notochord, pharyngeal arches	N		laminin and collagen-4, heparan sulfate and nidogen module. Most mature BMs contain laminin, type IV collagen, heparan sulfate core protein perlecan, and nidogen (entactin). Laminins are heterotrimeric multidomain glycoproteins composed of α, β, and γ chains. They are major structural elements of all BMs, but they also serve as signaling molecules through their interactions with cell surface rece…
FC_34	adenohypophyseal development (hypothallamus-pituitary axis development)	N	neural	forebrain/midbrain progenitors	N		A unique gene module specific to the nervous system that is involved in the development of the adenohypophysis and the hypothallamus-pituitary axis
FC_37	epidermal cell-cell adhesion (actin monomer binding)	Y	periderm, basal epidermis, fin, ionocytes_mucous-secreting	many cell types in these atlases - typically all that is epidermal	N		A gene module encompassing cell-cell adhesion molecules such as epcam, krt5, gpd1c that appears to be localized in epidermal tissues such as periderm, basal epidermis, taste epithelium, and ionocytes that are present on the skin
FC_39	early cell division module	Y	many tissues	early progenitors of most tissues	N		A general module of cell division genes that are shared by early progenitors of many tissues - an early proliferation module?
FC_40	alcohol detoxification (tyrosine metabolism?)	Y	intestine, liver, epidermis, pronephros, pigment-cells, periderm	anterior intestine, hepatocytes, periderm, proximal tubule cells, xanthophores	N		shared gene module expressing glutathione-S-transferases, alcohol dehydogenase, bpnt that are involved in alcohol detoxification in the liver and intestine; GSTM1 and GSTT1 genes that encode functional enzymes which are coordinated with each other to remove highly toxic metabolites i.e. acetaldehyde as well as reactive oxygen species generated through detoxification processes
FC_41	early proliferation module	Y	a lot of tissues	many cell types - muscle, neural, axial mesoderm	N		Early proliferative module shared between most tissues - many early cells across many tissues
FC_42	hormone secretion	Y	endoderm, glial-cells	endocrine pancreas, Kolmer Agduhr cells	N		A somatostatin secretory module that is shared between the endocrine pancreas cells and the Kolmer-Agduhr cells in the nervous system both of which have endocrine properties
FC_44	core neural hox profile	Y	neural, glial-cells	hindbrain, glial-cells	N		A core neural hox gene program shared by hindbrain neurons and different glial-cell types
FC_45	ciliary module (foxj1b?)	Y	pronephros, glial-cells, otic_lateral-line, taste_olfactory	kidney_MCC-cells, glial precursors, hair cells in the inner ear and lateral line	N		A second ciliary module that also express foxj1b - foxj1b expressing module?? Need to compare with the foxj1a module
FC_46	neuronal expression module	Y	neurons, eye	retinal neurons	N		A neuron specific module shared by neurons of the brain and retina
FC_47	nervous system development module	Y	neural, eye, glial-cells		N		A module comprising genes such as elavl3, elavl4 which are involved in nervous system development found to be shared between neurons, glia, and retina
FC_48	myofibril assembly, tropomyosin binding	N	muscle	fast-muscle, slow-muscle	N		muscle specific module
FC_49	mitotic cell cycle (lots of DNA binding proteins)	Y	many	many	N		Can be interesting. Has a lot of TFs that are involved in cell cycle
FC_50	melanin synthesis	Y	eye, pigment-cells	RPE, melanophores	N		Melanin synthesis shared by two distinct populations - one in the eye and the other in melanophores that are known to be derived from different lineages
FC_51	early proliferative module	Y			N		general proliferative module - mostly early cells such as blastula and gastrula
FC_52	olfactory perception module	N	taste-olfactory	microvillous cells (olfactory)	N		specific module expressed in microvillous olfactory sensory neurons in zebrafish
FC_55	collagen module	Y	axial mesoderm, mesenchyme, otic	notochord, otic vesicle (collagenous), inner ear (cochlea)	N		a shared module of collagen genes (col2a1a, col9a3, col9a2, col11a1a) shared by the notochord, inner ear, otic vesicle and mesenchymal contribution to the inner ear
FC_56	photopigment (non-visual)	N	eye	retina	N		shared module including genes involved in retinal photopigment formation - non-visual pigments
FC_57	neurofilament (dorsal spinal cord motor neurons)	N	neural	dorsal spinal cord	N		a gene module expressing neurofilament genes that are enriched in dorsal spinal cord motor neurons and glia; these genes are neuropathological markers of degenerating motor neurons in amyotrophic lateral sclerosis (ALS), a progressive neurodegenerative disease
FC_58	lateral-line specific hair-cell module	N	otic/lateral-line	lateral line neuromasts (hair-cells), otic vesicle	N		A gene module that includes otofb, dnajc5b, and tekt3 that is shared among the hair cells of the lateral line and the hair cells. Appears to be a specialized module expressed in hair cells of the otic/lateral-line in addition to the foxj1 associated module
FC_60	hair-cell (ciliary module)	Y	otic/lateral-line, taste-olfactory, pronephros, glial-cells	most ciliated cells and glial-cells	Y	Not many genes in this module has good gene loadings - moreover is this similar to the foxj1 module?
FC_63	glutamate transporters	N	glial-cells	oligodendrocytes	N		glutamate transporters exclusive to glial cells
FC_64	chondrogenic module	N	mesenchyme	inner ear, osteoblasts	N		chondro-lineage cells express these genes such as acana, acanb, sox9, matn1 etc
FC_65	mesenchymal stem cell program	Y	mesenchyme, mural-cells, fin	mesenchymal progenitors, mural-cell progenitors	N		A mesenchymal stem cell program that includes FOX transcription factors foxd2, foxd1, foxc1a, foxc1b
FC_66	glutamate receptors/neuronal transimission	Y	neural	neurons	N		genes encoding a glutamate receptors and proteins involved in synaptic transmission
FC_67	otolith matrix	N	otic/lateral-line	inner ear cells	N		otomp, otog - otolith matrix associated proteins
FC_68	anion transporters	Y	pronephros, endoderm	pronephros tubules, intestinal enterocytes	N		A anion transporter module including a bunch of solute carrier genes shared between the kidney tubules and intestinal enterocytes
FC_69	JUN/FOS mediated chromatin remodelling	Y	a lot of tissues	lots of cell types	unsure	Chromatin remodelling module (AP-1) expressed across many different tissues
FC_70	Wnt antagonistic signaling/collagen remodelling	Y	mesenchyme, mural-cells	mesenchymal cells, chondrocytes, vSMCs, pericytes	N		Interesting Wnt inhibitory module with dikkopf3b and goosecoid and other collagen interacting proteins shared by mesenchymal cells and vSMCs and pericytes
FC_71	sodium and potassium channel activity/transporters	Y	neural, glial-cells	neurons, oligodendrocytes	N		neural and glial-cell specific transporters - not sure if this would be shared but appears to be present in both neural and glial-cell datasets
FC_74	proliferative + unknown module	Y	scattered and non-specific	scattered and non-specific	Y	non-specific module with a bunch of XLOC genes that are not informative, only 8 genes in the module
FC_77	visual perception module	N	eye	retina	N		A visual perception module including cnga1a, cnga1b, gnat1 and gngt1 that are important for the visual perception of light
FC_78	iridophore synthesis module	N	pigment-cells	iridophores	N		An expression module specific to iridophores
FC_79	zic/r-spondin gene module	Y	eye, glial-cells, PGCs, fin	glia progenitors, somatic cells of gonad	N		Interesting module of ZIC genes and R-spondin genes (Wnt-responsive) shared by glial-cells and somatic cells of the gonad
FC_80	actinodin expression module	N	fin	pectoral fin bud/field	N		and1/and2 gene module
FC_82	lipid metabolism	N	unknown? YSL?	unknown?	Y		very few genes - mostly XLOCs
FC_83	lateral line module? Mechanosensory? Hair-cell?	N	otic/lateral-line	lateral line neuromasts	N		A specific module restricted to the lateral-line primordium - cerebellin an fibronectin genes
FC_84	chemosensory gene expression module	Y	taste-olfactory, basal epidermis	taste epithelium, solitary chemosensory cells	N		A shared module of chemosensory genes shared between the taste epithelium and solitary chemosensory cells scattered across the basal epidermis. https://pubmed.ncbi.nlm.nih.gov/9146900/
FC_86	epidermal secretory module	N	periderm	secretory cells (periderm)	N		An epidermal secretory module including muc13a and other secretory pathway genes but appears quite specific to the epidermis
FC_87	general myogenic program	Y	muscle	fast muscle, slow muscle, muscle pioneers	N		This appears to be a general myogenic module shared by both fast and slow muscles and other muscle populations
FC_88	synaptic transmission module	Y	neural, glial-cells	neurons, oligodendrocytes	N		synaptic program shared between neurons and glia
FC_89	dlx gene module	Y	neural, otic, mesenchyme, fin		Y	only 8 genes in the module all of which are just dlx genes
FC_91	epidermis expression module	Y	periderm, ionocytes_mucous-secreting, fin, basal epidermis, taste epithelia		N		typically epidermal genes like evpla, agr1 etc. that are shared across many skin derivateives (i.e., epidermal cells, ionocytes, taste epithelium
FC_93	platelet-derived growth factor (endothelial module)	Y	hematopoietic, mural-cells	endothelial cells, gut mesenchyme	N		platelet-derived growth factors and other related genes in endothelial cells (maybe the program complementary to mural cells that express pdgfrb
FC_94	mucin post-translational modification enzymes	Y	endoderm, ionocyte_mucous-secreting	gills, epidermis, esophagus, goblet-cells	N
FC_95	endothelial expression program	Y	hematopoietic, mural-cells	endothelial cells, myocardium	N		endothelin and von Willebrand factor expressing gene expression program shared between endothelial cells and myocardium
FC_96	?	Y	otic, taste-olfactory, ionocytes_mucous-secreting	LL-posterior hair cells, olfactory receptor cells, ionocytes	N		not sure what program this is - but may have a chemosensory role?
FC_97	lin28/let-7 mediated pluripotency program	Y	lots of tissues	lots of cell types	N		A lin28 mediated program that is expressed in many pluripotent cell types across many tissues
FC_99	neural program	Y	lots of tissues	lots of cell types	N		A major neural program but appears to be shared across many other cell types
FC_100	epithelial module (with claudins and occludins)	Y	periderm + lots of other tissues	epithelial cells aross tissues	N		An epithelial expression program shared across epithelial cells scattered across many tissues - recurring cell type
FC_101	olfactory receptor mediated response	Y	otic/lateral-line, taste-olfactory	olfactory epithelium, lateral-line hair cells	N		Interesting olfactory mediated receptor activity program shared between the olfactory cells and the lateral line (which is involved in mechanosensation) - includes atf5a that is expressed in both lateral line and olfactory system. Is this a module regulated by atf5a??
FC_102	neurogenesis program?	Y	neural, glial-cells	neural progenitors, glial progenitors, radial glia, hindbrain etc	N		sox3 and other notch signaling memebers shared between neural and glial progenitors that are important for neurogenesis
FC_103	neural differentiation and neural diversity program	Y	neural, glial-cells, eye, taste-olfactory	retinal neurons, neurons (gabaergic/glutaminergic)	N		Module comprising the Retinoic acid orphan receptors and members of the neuronal differentiation program. Studies in the retina and sensory areas of the cerebral cortex suggest that this orphan nuclear receptor acts at decisive steps in transcriptional hierarchies that determine neuronal diversity.
FC_104	synpatic plasticity/vesicle mediated synaptic transport	Y	neural, glial-cells, eye, taste-olfactory, pigment-cells, otic, mural-cells	neurons, habenula, vSMC_artery_2, otic vesicle, retina, olfactory receptors	N		synaptic vesicle (secretory) module shared by a bunch of cell types
FC_106	epithelial module (MHC-II, adiponectin, tuftelin)	Y	many tissues (almost all epithelial cells)	many cell types (epithelial cells)	N		A unique epithelial gene expression program expressed by epithelial cells present across skin, taste epithelium, gut, otic, but not renal epithelial cells
FC_108	hox13 module	Y	glial-cells, fin, muscle, axial-mesoderm	glial progenitors, tailbud, pectoral fin fold, notochord	N		A hox13 module shared across many cell types - but very few genes; consider whether we should keep this
FC_109	neural and glial fate specification	Y	neural, glial-cells, eye	neurons, oligodendrocytes, retinal neurons	N		A gene expression program that appears to be responsible for neural and glial fate specification from olig2+ expressiong progenitors
FC_110	visual perception module (smaller)	Y	eye, endoderm	amacrine neurons, alpha beta cells	Y	very few genes and not many cells expressing this modules
FC_113	solute chain transporter module	Y	pronephros, otic	kidney tubule cells, otic vesicles (only a few genes)	N		Interesting module with solute carriers that are shared between kidney tubule cells and otic vesicles
FC_114	collagen mediated extracellular matrix assembly	Y	otic, mesenchyme, mural-cells, fin, basal epidermis, axial mesoderm	chondrocytes, pericytes, vSMC-aorta, notochord	N		sparc, lum, dcn and many collagen genes - together appears to be involved in extracellular matrix assembly
FC_115	neural stem cells, glia, neuronal program	Y	neural, glial-cells, mesenchyme, mural-cells	neural progenitors, glial progenitors	N		pou3f3b, pou3f2b, nat8l are some of the genes in this module that are markers of early neural stem cells and early glial progenitors
FC_116	gabaergic receptor mediated response	Y	eye, neural	cone bipolar cells	N		appears to be a GABAergic receptor mediated pathway expressed primarily. In cone bipolar cells
FC_117	general transcription factor/mRNA decay module	Y	lots of tissues	lots of cell types	unsure	a very general module - consider disregarding this
FC_119	epidermal keratinocyte development module	Y	periderm, basal epidermis, fin, ionocytes_mucous-secreting	epidermal cells (keratinocytes) both in periderm and basal epidermis	N		keratinocyte development program shared between all epidermal cell types
FC_120	pyrimidine catabolism/lipid metabolism	Y	endoderm, pronephros	hepatocytes, anterior enterocytes, proximal tubule cells	N		Interesting module comprising enzymes involved in pyrimidine catabolism and NADP biosynthesis.
FC_121	proteolysis/lysosome degradation	Y	endoderm, pronephros, hematopoietic, pigment-cells	posterior LREs, proximal tubule cells, lymphatic Ecs, arterovenous progenitors, macrophages, melanophores, iridophores	N		group of cysteine and serine endopeptidases shared across many cell types
FC_122	early embryonic cell cycle program	Y	blastula, gastrula, PGCs, axial mesoderm	blastula, gastrula, notochord-PCP progenitors, PGCs	N		looks like an early cell cycle program that is shared between the early dividing cells only at very early embryonic stages
FC_124	early embryonic cell cycle program	Y	blastula, gastrula, PGCs, axial mesoderm	blastula, gastrula, notochord-PCP progenitors, PGCs	N		looks like an early cell cycle program that is shared between the early dividing cells only at very early embryonic stages; compare with the one above
FC_125	myogenic program	N	muscle	fast-muscle, slow-muscle, somites	N		myod1 and myog inclusive myogenic gene expression program. A few genes expressed in otic/lateral line cells
FC_126	Wnt/FGF/BMP responsive genes	Y	lots of tissues	lots of cell types	Y	Not sure what this program is - looks a mix of BMP, Wnt and FGF responsive elements
FC_127	neutrophil specific inflammatory response	N	hematopoietic	neutrophils/granulocytes	N		A inflammatory response program expressing mpx and npsn that is specific to neutrophils or granulocytes
FC_128	cortical neuronal program (thalamus/diencephalon)	Y	neural, glial-cells, taste_olfactory	diencephalon/thalamus, hindbrain neurons, olfactory neurons	N		Cortical neuronal differentiation program includes lhx9 and lhx2b that are expressed in the cerebral cortex
FC_129	erythrocyte development module	N	hematopoietic	erythrocytes, erythroblasts	N		An erythrocyte development module that express alas2, hbbe2, hemgn etc.
FC_131	general proliferation module	Y	lots of tissues	all cycling cell types	N		general proliferation module labeling all dividing cells in the atlas
FC_132	myelination program in glial cells	N	glial-cells	oligodendrocytes (hindbrain)	N		Myelination program including plp1b, mpz that are expressed in hindbrain oligodendrocytes
FC_133	?	N	glial-cells	glial-cells	Y	very low number of module genes
FC_134	?	N	glial-cells	glial-cells	Y	very low number of module genes
FC_135	?	N	glial-cells	glial-cells	Y	very low number of module genes
FC_136	troponin-tropomyosin complex	N	muscle	slow-muscle	N		A troponin-tropomyosin module of genes expressed in the slow and fast muscles
FC_137	cell cycle module	Y	many	many	N
FC_139	mechanotransduction	N	otic/lateral-line	inner ear cells, lateral line primordium	N		A mechanotransduction module shared between otic and lateral line.
FC_140	axonogenesis/synapse formation	Y	neural, glial-cells, taste_olfactory	neurons, glial-cells, olfactory bulb	N		Looks like an axonogenesis or synaptic plasticity module shared by the olfactory bulb and neurons and glia
FC_143	inflmmatory response pathway	N	hematopoietic	immune (macrophages, microglial cells)	N		A inflammatory response pathway module shared by macrophages and microglial cells
FC_144	complement pathway module	N	endoderm	liver/hepatocytes	N		a very specific module expressing complement pathway genes in the liver
FC_146	pluripotency program	Y	blastula, gastrula, periderm, PGCs	early periderm, early notochord, blastula and gastrula cells	unsure		early pluripotency program
FC_147	cell cycle module	Y	neural, all others		Y	quite general set of genes present in this module
FC_148	cell cycle module	Y	neural, all others		Y	quite general set of genes present in this module
FC_152	intermediate filament organization/melanopsin synthesis	N	glial-cells	glial progenitors	N		glial progenitor specific module
FC_153	ECM organization	N	mesenchyme, non-skeletal muscle	pharyngeal arches, hepatic stellate cells	unsure	very low number of module genes	may be a collagen modulating module shared by the mesenchyme and stellate cells
FC_154	hox gene module	Y	pronephros, neural, muscle, mesenchyme, glia, fin, endoderm, basal epidermis, axial mesoderm		N		Important hox gene module involved in patterning of many tissues
FC_155	inflammatory immune program	N	hematopoietic	T-helper cells	N		inflammatory immune response program in T-cells
FC_156	epithelial module	Y	endoderm, basal epidermis, ionocytes, taste_olfactory, otic	taste epithelia, olfactory epithelia, basal epidermis, periderm, gut, but not liver, fin, ionocytes, otic, kidney	N		another epithelial module looks to be quite widespread - expressed in many tissues but not the liver. Some genes the gut shares with other tissues but not the liver.
FC_157	immune expression program	Y	hematopoietic	macrophages and microglial cells	N
FC_160	unknown	N	periderm/EVL	early periderm	N		a specific module specific to the early EVL/periderm
FC_162	immune expression program	Y	hematopoietic	macrophages and microglial cells	N		shared module between M1/M2 macrophages and microglial cells in the brain
FC_163	unknown	N	glial-cells	floor-plate	Y	looks like some genes are very specific to glial-cells but some genes are not, and appear to be endodermal, axial mesodermal etc. that doesn't reflect well in the mama plot
FC_164	endothelial gene expression program	Y	hematopoietic	arteries, veins, lymphatics	N		a general endothelial (vasculature) module shared between arteries, veins and lymphatics (all blood vessels)
FC_165	cranial neurons specific module	N	neural	cranial neurons (vagal)	Y	very low number of module genes
FC_166	fatty acid metabolism	Y	non-skeletal muscle, endoderm, pronephros	vSMC_artery_1, vSMC_artery_2, liver, intestine, proximal tubule cells	N		a fatty acid metabolism (oxidation) module that appears to be shared between the liver, intestine and kidney
FC_168	neurogenic gene module	Y	neural, glial-cells	neural progenitors, glial progenitors	N		a shared neurogenic module involving neurog1 that is shared between neurons and glia
FC_169	proliferative module - cell cycle processes	Y	many	a lot of cell types	Y	very general and spread across many cells
FC_170	glutamate-mediated excitatory synaptic transmission	Y	neural, glial-cells	glutaminergic neurons, oligodendrocytes	N		excitatory synaptic transmission involving glutamate receptors and neuroligins
FC_172	exocrine pancreas digestive enzyme module	N	exocrine pancreas	acinar cells	N		exocrine pancreas specific module (elastin, cpa etc.)
FC_173	mesenchyme-specific program (solute carriers)	N	mesenchyme	craniofacial skeleton	N		Lots of solute carrier genes (slc) expressed here
FC_174	crystallin module	N	eye	lens	N		crystallin gene module expressing crystallin genes involved in lens crystallization
FC_176	cell cycle module	Y	neural, almost all others		Y	in lots of different tissues, appears to be genes expressed by majority of cell types
FC_177	Notch signaling	N	neural	dorsal midbrain	N
FC_180	syntaxin activity	Y	endoderm, hematopoietic	intestine, immune cells	unsure	not sure what this entirely represents but 20% genes has a role in syntaxin activity. Most enriched in the endoderm but present in other tissues as well as lower levels.
FC_182	pluripotency program	Y	blastula, gastrula, periderm, PGCs	early periderm, early notochord, blastula and gastrula cells	N		early pluripotency program
FC_184	retinol synthesis	N	eye	RPE	N		retinol synthesis module expressed in the retinal pigmented epithelium
FC_187	cell cycle module	Y	almost all tissues		Y	common module - cell cycle
FC_188	smooth muscle cell program (vascular/visceral)	N	non-skeletal muscle	smooth muscle cells (SMCs)	N		A smooth muscle cell specific module
FC_189	mesenchymal program (EMT?)	Y	mesenchyme, muscle, non-skeletal muscle	chondrocytes, sclerotome, mural-cells	N		A module that appears to encompass genes that are involved in mesenchymal cells or maybe EMT transition.
FC_191	immune expression program	N	hematopoietic	macrophages, neutrophils, T-cells	N		A very specific module expressing immune genes necessary for the development of the immune system
FC_192	retina differentiation program	N	eye, neural	retina (photoreceptor cells), neural cells	N		This module is a retina or neural specific module involved in differentiation of photoreceptors and/or neural cells
FC_193	receptor mediated endocytosis	Y	endoderm, pronephros	posterior LREs, proximal tubule cells	N		This module represents a shared receptor mediated endocytotic machinery that is required for protein absorption in the proximal tubules and the intestinal LREs.
FC_199	ciliary module	Y	pronephros, taste_olfactory	multiciliated pronephros cells, olfactory cells	N		This module is a shared ciliary module shared between pronephros multiciliated cells and the olfactory organs ciliary cells
FC_200	hatching enzyme	N	axial mesoderm	hatching gland	N		a hatching enzyme module expressed exclusively by the hatching gland cells
