## Supplementary Table 3 (HCR Probe Sequences) for "Single-cell analysis of shared signatures and transcriptional diversity during zebrafish development"

### Sheet: B2-ndufa4l2a
B2_ndufa4l2a_18_Delay0	CCTCGTAAATCCTCATCAAATGTTGTTGTCCTGAACAGATGATGA
B2_ndufa4l2a_18_Delay0	CACAGTGCTGACGTTTAATCAATGAAAATCATCCAGTAAACCGCC
B2_ndufa4l2a_18_Delay0	CCTCGTAAATCCTCATCAAACCTCTGCTCCTCAGGTTTGTTTACA
B2_ndufa4l2a_18_Delay0	GTCAGGCCTCGGTCTCCTTCCCATGAAATCATCCAGTAAACCGCC
B2_ndufa4l2a_18_Delay0	CCTCGTAAATCCTCATCAAACTTTTCTCATGCTCGGCAGAGGAAG
B2_ndufa4l2a_18_Delay0	AGACAAACATCTGCGTCTTCTGTTGAAATCATCCAGTAAACCGCC
B2_ndufa4l2a_18_Delay0	CCTCGTAAATCCTCATCAAAGCTGTTCGTACTGTATGTACTACTG
B2_ndufa4l2a_18_Delay0	AGGTCATCGCAGCTTTCTGGGATTGAAATCATCCAGTAAACCGCC
B2_ndufa4l2a_18_Delay0	CCTCGTAAATCCTCATCAAAAGTGACAGATGCTATATTCAGCTCG
B2_ndufa4l2a_18_Delay0	AGCTCTAATATCAATACAACTAACTAAATCATCCAGTAAACCGCC
B2_ndufa4l2a_18_Delay0	CCTCGTAAATCCTCATCAAAATATCACCTCACTCTAAAGTCAGTC
B2_ndufa4l2a_18_Delay0	ATTTTGTCCTCGACTGCATTTTTGTAAATCATCCAGTAAACCGCC
B2_ndufa4l2a_18_Delay0	CCTCGTAAATCCTCATCAAATGACTCAGTGATCATGACGTCTTCA
B2_ndufa4l2a_18_Delay0	TTTTGACCACATCTTTATGACAAACAAATCATCCAGTAAACCGCC
B2_ndufa4l2a_18_Delay0	CCTCGTAAATCCTCATCAAAGTAGTCAGTGTTAATGGCCAGAAAC
B2_ndufa4l2a_18_Delay0	ATCTGGTCCTTCCTTCTTCAGGTTTAAATCATCCAGTAAACCGCC
B2_ndufa4l2a_18_Delay0	CCTCGTAAATCCTCATCAAACAGGGTTCAGGGTTTGTGCTCTTAT
B2_ndufa4l2a_18_Delay0	TACTGGTAGCTGGGACTGAGCTGGTAAATCATCCAGTAAACCGCC
B2_ndufa4l2a_18_Delay0	CCTCGTAAATCCTCATCAAAGGAATAAATACGTGAACGCTCCACC
B2_ndufa4l2a_18_Delay0	AGACGACATGAGGTCCTCTGGCCAGAAATCATCCAGTAAACCGCC
B2_ndufa4l2a_18_Delay0	CCTCGTAAATCCTCATCAAAGATCAGTCCTGGGTGTTTCTTGACC
B2_ndufa4l2a_18_Delay0	GCCCAGACAGATGAAGAAGAACTGCAAATCATCCAGTAAACCGCC
B2_ndufa4l2a_18_Delay0	CCTCGTAAATCCTCATCAAATTTACAGGAGCAGAAGTCTCAGCAC
B2_ndufa4l2a_18_Delay0	TCTCGAACTTTCCGCAGCAGCAGCAAAATCATCCAGTAAACCGCC

### Sheet: B3-abcc9
B3_abcc9_79_Delay0	GTCCCTGCCTCTATATCTTTTTAAGCAGCCATGACTTCTGCGTTG
B3_abcc9_79_Delay0	AACGTGATGTTTTCCTCTACAGTAGTTCCACTCAACTTTAACCCG
B3_abcc9_79_Delay0	GTCCCTGCCTCTATATCTTTTCCAGTAGACTTTTCCACTGATGGT
B3_abcc9_79_Delay0	AGGCCACAGAGTACCTGTTTTTATTTTCCACTCAACTTTAACCCG
B3_abcc9_79_Delay0	GTCCCTGCCTCTATATCTTTGGATGATTTCCCACAACCCACCTGG
B3_abcc9_79_Delay0	CATTTCACCCAGCATGGCCAATAACTTCCACTCAACTTTAACCCG
B3_abcc9_79_Delay0	GTCCCTGCCTCTATATCTTTATCCGGATGTTGATATCTGACAGCG
B3_abcc9_79_Delay0	ACAATCATGGTCAGCTGACCTGTAGTTCCACTCAACTTTAACCCG
B3_abcc9_79_Delay0	GTCCCTGCCTCTATATCTTTCATCATTCACCTGTACAGCCACATC
B3_abcc9_79_Delay0	ACAAATTACTTCCCCATGTGAAGAATTCCACTCAACTTTAACCCG
B3_abcc9_79_Delay0	GTCCCTGCCTCTATATCTTTTCCATACGATAACGGCCCTTTCTGT
B3_abcc9_79_Delay0	TGCCTGCGCACTGGCTGCTCGTAGTTTCCACTCAACTTTAACCCG
B3_abcc9_79_Delay0	GTCCCTGCCTCTATATCTTTATTTCTTGCCGACTTCAAGAGACAT
B3_abcc9_79_Delay0	TAGCCTTCGTATCGCCTTGGTATTTTTCCACTCAACTTTAACCCG
B3_abcc9_79_Delay0	GTCCCTGCCTCTATATCTTTTCCAATCTCATCACTTTGCAGGAAC
B3_abcc9_79_Delay0	CATATCTCCATTTCTCCAGCTGTCGTTCCACTCAACTTTAACCCG
B3_abcc9_79_Delay0	GTCCCTGCCTCTATATCTTTTTGACGGCAAACCTGACAACCGTGG
B3_abcc9_79_Delay0	CTGAGCTTCTGTACACTGACAAGAGTTCCACTCAACTTTAACCCG
B3_abcc9_79_Delay0	GTCCCTGCCTCTATATCTTTGGAATAGAGCCAAAGAGGCAAATGC
B3_abcc9_79_Delay0	AAAGGAAGAGTGGAGTGACCAGGATTTCCACTCAACTTTAACCCG
B3_abcc9_79_Delay0	GTCCCTGCCTCTATATCTTTATGTGTGACGAAGGTCGCCAACACT
B3_abcc9_79_Delay0	ACTGAGCCTGTCCTCCTCAATGTAGTTCCACTCAACTTTAACCCG
B3_abcc9_79_Delay0	GTCCCTGCCTCTATATCTTTATGGACATTGATGTATGGAGAGCGA
B3_abcc9_79_Delay0	GCAATGGGAATGGCGGCATTCATAATTCCACTCAACTTTAACCCG
B3_abcc9_79_Delay0	GTCCCTGCCTCTATATCTTTTGGTCTCCTCCACACGGTCACAGAA
B3_abcc9_79_Delay0	TCTTGAGACTGGTCAGCTCTTTTCCTTCCACTCAACTTTAACCCG
B3_abcc9_79_Delay0	GTCCCTGCCTCTATATCTTTTTTTATTCCCTTCAGGATCTCTGTG
B3_abcc9_79_Delay0	GTTCTCCCACGCATAGAGCTTCAGCTTCCACTCAACTTTAACCCG
B3_abcc9_79_Delay0	GTCCCTGCCTCTATATCTTTAGAGTGCTTTTCTGAATGTCTGCCA
B3_abcc9_79_Delay0	TTTTTAAGACGATCTGTCGAGTAGTTTCCACTCAACTTTAACCCG
B3_abcc9_79_Delay0	GTCCCTGCCTCTATATCTTTGCAGCAAAATAACGCCGGCCCCTAT
B3_abcc9_79_Delay0	TAGCAATGAGGTACTGAACTGGGGCTTCCACTCAACTTTAACCCG
B3_abcc9_79_Delay0	GTCCCTGCCTCTATATCTTTCAGGATCACTCCCATGATGATCTGA
B3_abcc9_79_Delay0	TGCGCTGTTGCCCAACAAATAATACTTCCACTCAACTTTAACCCG
B3_abcc9_79_Delay0	GTCCCTGCCTCTATATCTTTAAGAGAAACCACATGAGTTGATTGG
B3_abcc9_79_Delay0	GGCATGGCCCACAGGTTGGGACATATTCCACTCAACTTTAACCCG
B3_abcc9_79_Delay0	GTCCCTGCCTCTATATCTTTCTAGGGTCATCTCTCCCATTGACAT
B3_abcc9_79_Delay0	CTATGGCAACAAGATTGTTGATCTGTTCCACTCAACTTTAACCCG
B3_abcc9_79_Delay0	GTCCCTGCCTCTATATCTTTGTAGATCATTGCAAGCAGCGCCCCG
B3_abcc9_79_Delay0	GGAAGTGGAGAGACGCAGGATTTTATTCCACTCAACTTTAACCCG

### Sheet: B3-bgna
B3_bgna_27_Delay0	GTCCCTGCCTCTATATCTTTATGAATGAGGGACAATCAGCCAGCC
B3_bgna_27_Delay0	AATCCACTTTATTACAGTATTACAATTCCACTCAACTTTAACCCG
B3_bgna_27_Delay0	GTCCCTGCCTCTATATCTTTCATTAATGTTAGCAGGGAATTACAC
B3_bgna_27_Delay0	AAAGGCACTTCTTGTGGAGTACATATTCCACTCAACTTTAACCCG
B3_bgna_27_Delay0	GTCCCTGCCTCTATATCTTTCCACCTTTGTTTAAATGAAGTCCAC
B3_bgna_27_Delay0	GTTTTGAATACACCAGTGGTTATACTTCCACTCAACTTTAACCCG
B3_bgna_27_Delay0	GTCCCTGCCTCTATATCTTTTCATTTTTGTCTTGTTCTCCTCTTG
B3_bgna_27_Delay0	TCTTGACGATTTACACAAATTATGGTTCCACTCAACTTTAACCCG
B3_bgna_27_Delay0	GTCCCTGCCTCTATATCTTTAGCACTGTACGACTCTGAGCTCGCA
B3_bgna_27_Delay0	ATGGCACATAACCTAAACCTAAATCTTCCACTCAACTTTAACCCG
B3_bgna_27_Delay0	GTCCCTGCCTCTATATCTTTAGGTTTATATGGCTCCACGGCAGAC
B3_bgna_27_Delay0	ACAGCCGAATGGACATGTGGGATGTTTCCACTCAACTTTAACCCG
B3_bgna_27_Delay0	GTCCCTGCCTCTATATCTTTTCTTTCACATCGATATCTTTGCCAA
B3_bgna_27_Delay0	TCTTCCTGGTCCATCATCATCATCATTCCACTCAACTTTAACCCG
B3_bgna_27_Delay0	GTCCCTGCCTCTATATCTTTGAGCACTGGAGTATATTGGTAGGTG
B3_bgna_27_Delay0	CCCAGAATCCTTTCTGCTCGAAGGGTTCCACTCAACTTTAACCCG
B3_bgna_27_Delay0	GTCCCTGCCTCTATATCTTTGACTGACAACATGGCTGCTACTTTT
B3_bgna_27_Delay0	AGTGCAGAGAAACAGAAACGCCACATTCCACTCAACTTTAACCCG
B3_bgna_27_Delay0	GTCCCTGCCTCTATATCTTTGAATTCTTCCGTTTGAGGTTTCTGA
B3_bgna_27_Delay0	TCTGCTGTGTGAGATATATCTGGAGTTCCACTCAACTTTAACCCG
B3_bgna_27_Delay0	GTCCCTGCCTCTATATCTTTACTGTCTATTATGTCCTCGGCTGCC
B3_bgna_27_Delay0	TTTAAGGTTTGATCATTGTTTTTGATTCCACTCAACTTTAACCCG
B3_bgna_27_Delay0	GTCCCTGCCTCTATATCTTTAATTCAAAATACAGGACAGCTTGCA
B3_bgna_27_Delay0	AGTCGCATAGCACTGAGAAGTACCTTTCCACTCAACTTTAACCCG

### Sheet: B5-epas1a
B5_epas1a_67_Delay0	AAGACTGGATGAAGAGGGTGAATGGAACTACCCTACAAATCCAAT
B5_epas1a_67_Delay0	CTCACTCCCAATCTCTATAAAGGTTTCCTTGTAGAGGCATGTTTA
B5_epas1a_67_Delay0	AGCAGGTCACTGCCTTGAAGCAGATAACTACCCTACAAATCCAAT
B5_epas1a_67_Delay0	CTCACTCCCAATCTCTATAAGACAGTATGAGTCAAAGGACGGAGC
B5_epas1a_67_Delay0	CACAGTCATATCGCGTCAGCTCTGGAACTACCCTACAAATCCAAT
B5_epas1a_67_Delay0	CTCACTCCCAATCTCTATAAGCGTGATGGCATCATGTTGTACTGT
B5_epas1a_67_Delay0	CAGTTGACTTATCATGCCTGTGTGTAACTACCCTACAAATCCAAT
B5_epas1a_67_Delay0	CTCACTCCCAATCTCTATAACAGTGCTGTTTTAGATCCTCTGGAC
B5_epas1a_67_Delay0	CTACTGTTAGAGCAGAATGAGTCTGAACTACCCTACAAATCCAAT
B5_epas1a_67_Delay0	CTCACTCCCAATCTCTATAAGATCAACCAATCCACTTTGCATACA
B5_epas1a_67_Delay0	CTTTGACAGACCGACTGCAGGCTTGAACTACCCTACAAATCCAAT
B5_epas1a_67_Delay0	CTCACTCCCAATCTCTATAAGAGAGACTTTCTGACAGAGAAAGCA
B5_epas1a_67_Delay0	AAATTTATCTGTGAGGACACTCGTGAACTACCCTACAAATCCAAT
B5_epas1a_67_Delay0	CTCACTCCCAATCTCTATAATTTCGCATTCCATCTGTAGACTTGT
B5_epas1a_67_Delay0	CTGTCATCATTCATCGGCTTCATCCAACTACCCTACAAATCCAAT
B5_epas1a_67_Delay0	CTCACTCCCAATCTCTATAAAGAAAGAGCAGGATAAAGGGAACTC
B5_epas1a_67_Delay0	GAGCGACCACCTGCTTTGGAATATCAACTACCCTACAAATCCAAT
B5_epas1a_67_Delay0	CTCACTCCCAATCTCTATAAGAGAGCTCTCTGTCCTAAACTCATG
B5_epas1a_67_Delay0	TTGCCTCTTCCGTTTAAAGTTGTTCAACTACCCTACAAATCCAAT
B5_epas1a_67_Delay0	CTCACTCCCAATCTCTATAAAATCTTTGGTGTGGTGGTGGAACAT
B5_epas1a_67_Delay0	TTCTGTACTGGGGTGAAGTTCTCGAAACTACCCTACAAATCCAAT
B5_epas1a_67_Delay0	CTCACTCCCAATCTCTATAATGTTTCTGTCATCCATGCAGCCAAC
B5_epas1a_67_Delay0	AATTGCACGTTTGTCCTGGACCTCCAACTACCCTACAAATCCAAT
B5_epas1a_67_Delay0	CTCACTCCCAATCTCTATAATCTAGGGGCTGGAAGAGGTCGGCCA
B5_epas1a_67_Delay0	GGCCAATGAAGACTCTGTCTTTGCTAACTACCCTACAAATCCAAT
B5_epas1a_67_Delay0	CTCACTCCCAATCTCTATAAGTCCTCGCCGTCCATTGGGATGTAT
B5_epas1a_67_Delay0	CTCCAGACATATAGGGTGCAGCTGGAACTACCCTACAAATCCAAT
B5_epas1a_67_Delay0	CTCACTCCCAATCTCTATAAAGGTTCAACTGGGAGTCTGTTGGAT
B5_epas1a_67_Delay0	GCGAGAGTCTCCAGGTCCAGATCACAACTACCCTACAAATCCAAT
B5_epas1a_67_Delay0	CTCACTCCCAATCTCTATAATCTCTGTCAGCTCCACCTTCAGATC
B5_epas1a_67_Delay0	TTGCTCCAGATTCAGGGGCAAAGAGAACTACCCTACAAATCCAAT
B5_epas1a_67_Delay0	CTCACTCCCAATCTCTATAAACTGTTAGGTGTAGAACAGCTGCTG
B5_epas1a_67_Delay0	CTCTCCACTGCCACAGCAATCCACTAACTACCCTACAAATCCAAT
B5_epas1a_67_Delay0	CTCACTCCCAATCTCTATAAGAAGAATGTCGCCTCTTCAAACTCT
B5_epas1a_67_Delay0	CACCGCAGGGAGCTTGGAGGACTTGAACTACCCTACAAATCCAAT
B5_epas1a_67_Delay0	CTCACTCCCAATCTCTATAATCTCCTGGCATAGGCGCTAACTGCG
B5_epas1a_67_Delay0	CTTTCAAAGTCCAAGGCAATGATGGAACTACCCTACAAATCCAAT
B5_epas1a_67_Delay0	CTCACTCCCAATCTCTATAATGAAGAGATTGTTCTGAGGTTCGGA
B5_epas1a_67_Delay0	ACTCCTCAGGCTCCTCCTTAAGTGTAACTACCCTACAAATCCAAT
B5_epas1a_67_Delay0	CTCACTCCCAATCTCTATAACATGTCGTAGGTGTGGTAGGGTTTG

### Sheet: B1-il13ra2
B1_il13ra2_35_Dla10	GAGGAGGGCAGCAAACGGaaCCTCGTTAATATCCATAAGGAAAGA
B1_il13ra2_35_Dla10	CTTCTTGCTGCACGGCTTTATGCAGtaGAAGAGTCTTCCTTTACG
B1_il13ra2_35_Dla10	GAGGAGGGCAGCAAACGGaaATCACCAGGTCCAGCAAACGATAAT
B1_il13ra2_35_Dla10	AAGATGATGACTCCAGCAGTGCCAAtaGAAGAGTCTTCCTTTACG
B1_il13ra2_35_Dla10	GAGGAGGGCAGCAAACGGaaGGCTCCAGTCGCTCCAGAATCCTCC
B1_il13ra2_35_Dla10	ATGTTGGTTTGACTGTACATTTTGTtaGAAGAGTCTTCCTTTACG
B1_il13ra2_35_Dla10	GAGGAGGGCAGCAAACGGaaGAGATTAAAGCAGGTTTTCTTACTT
B1_il13ra2_35_Dla10	AGCGCAGTACATATTCACTTTCGATtaGAAGAGTCTTCCTTTACG
B1_il13ra2_35_Dla10	GAGGAGGGCAGCAAACGGaaCCCAGATCCAGATTCTCCAGAATCT
B1_il13ra2_35_Dla10	GCTTCTCTCGGGAGCTCATAAGATGtaGAAGAGTCTTCCTTTACG
B1_il13ra2_35_Dla10	GAGGAGGGCAGCAAACGGaaTTAGAGTGCTGCTCTCCACCTCATA
B1_il13ra2_35_Dla10	TTTGCTTCAGTTCTTTGCCATTTGCtaGAAGAGTCTTCCTTTACG
B1_il13ra2_35_Dla10	GAGGAGGGCAGCAAACGGaaAGGTGGCGCCCATTCTAACTTCAAC
B1_il13ra2_35_Dla10	CAAGCAGTGTTCTGGCACCTGACCGtaGAAGAGTCTTCCTTTACG
B1_il13ra2_35_Dla10	GAGGAGGGCAGCAAACGGaaGAGACCGCTGCAGGCTTTACATAGT
B1_il13ra2_35_Dla10	CCATCAGTCTCTAACACGTCCAGAGtaGAAGAGTCTTCCTTTACG
B1_il13ra2_35_Dla10	GAGGAGGGCAGCAAACGGaaTTAGACTCCCTGTTGAAGAAGATCC
B1_il13ra2_35_Dla10	GGATCTCAATGGAGAAGTAGGCTGGtaGAAGAGTCTTCCTTTACG
B1_il13ra2_35_Dla10	GAGGAGGGCAGCAAACGGaaCAAGAGTGATTGGCGAGGAAACCTG
B1_il13ra2_35_Dla10	GACACACATATTAAACTTGGAAAACtaGAAGAGTCTTCCTTTACG
B1_il13ra2_35_Dla10	GAGGAGGGCAGCAAACGGaaTATTCTGGACATTCCTTTGTTTCTT
B1_il13ra2_35_Dla10	CCTCTCTCATTGTTTGATGATACAAtaGAAGAGTCTTCCTTTACG
B1_il13ra2_35_Dla10	GAGGAGGGCAGCAAACGGaaGCTCTGAATTTGGAGGCTGGACAGG
B1_il13ra2_35_Dla10	TTTCCCTGTGCCAGTAATAGAGGTAtaGAAGAGTCTTCCTTTACG
B1_il13ra2_35_Dla10	GAGGAGGGCAGCAAACGGaaCTTCCCATAGTAGATACAGTGAAAA
B1_il13ra2_35_Dla10	TGACTTCCAGGTGCACTCCATGTGCtaGAAGAGTCTTCCTTTACG
B1_il13ra2_35_Dla10	GAGGAGGGCAGCAAACGGaaGGTTCAGGTGTGTACACTGTCTCCG
B1_il13ra2_35_Dla10	CTTATTCTTGAGCCTGCCAAACCTGtaGAAGAGTCTTCCTTTACG
B1_il13ra2_35_Dla10	GAGGAGGGCAGCAAACGGaaTACAGGCGCACTTCAGTACAGTGAG
B1_il13ra2_35_Dla10	CTTCTCCCTGGACTTCTGTCCCGTTtaGAAGAGTCTTCCTTTACG
B1_il13ra2_35_Dla10	GAGGAGGGCAGCAAACGGaaAAACTGGGCAGCGTAGGTCAGTTTG
B1_il13ra2_35_Dla10	TCTCAATTTGACTGGTTTCTCAAGGtaGAAGAGTCTTCCTTTACG
B1_il13ra2_35_Dla10	GAGGAGGGCAGCAAACGGaaTAGGTGTCAAAGTATCGGAGCTGGT
B1_il13ra2_35_Dla10	GTTCGAACACTCCTCCATCGCTCCTtaGAAGAGTCTTCCTTTACG
B1_il13ra2_35_Dla10	GAGGAGGGCAGCAAACGGaaGGCTAGCTGGACGAGTCCACTGGAT
B1_il13ra2_35_Dla10	GCACTGTGCAGCCCGTGAGGTTCTGtaGAAGAGTCTTCCTTTACG
B1_il13ra2_35_Dla10	GAGGAGGGCAGCAAACGGaaTATCTCAATATTAGCAGGTGGATCC
B1_il13ra2_35_Dla10	GAGGTAACCCAGAAAGCCAGGATCTtaGAAGAGTCTTCCTTTACG
B1_il13ra2_35_Dla10	GAGGAGGGCAGCAAACGGaaGTGGAGATGGGCTGAGTCAGCAAAA
B1_il13ra2_35_Dla10	GCAGCTCCGCAGGCCATGACCTCTGtaGAAGAGTCTTCCTTTACG

### Sheet: B3-il13ra2
B3_il13ra2_30_Delay0	GTCCCTGCCTCTATATCTTTCTCACTTTGAATCCACTACCAGGTA
B3_il13ra2_30_Delay0	CAAATCTGCTCCACAAGCCTCTCAGTTCCACTCAACTTTAACCCG
B3_il13ra2_30_Delay0	GTCCCTGCCTCTATATCTTTTCTCGTGTTTATTTCTCTGAGTAGT
B3_il13ra2_30_Delay0	TGTGCGAGGGCTCTGACGAGTCTCATTCCACTCAACTTTAACCCG
B3_il13ra2_30_Delay0	GTCCCTGCCTCTATATCTTTATGGTAATGCAGCAAAAGCAGGTCA
B3_il13ra2_30_Delay0	CATTTAGTGATGTAGTATTAGGTATTTCCACTCAACTTTAACCCG
B3_il13ra2_30_Delay0	GTCCCTGCCTCTATATCTTTGAAGATTGAAGGCATGTTCTCGTTG
B3_il13ra2_30_Delay0	GAAGCATCATCACTTGAAAATGGGGTTCCACTCAACTTTAACCCG
B3_il13ra2_30_Delay0	GTCCCTGCCTCTATATCTTTTCCTTCTTGCTGCACGGCTTTATGC
B3_il13ra2_30_Delay0	TTCTGCTTGTACAGCGTGTAGATGATTCCACTCAACTTTAACCCG
B3_il13ra2_30_Delay0	GTCCCTGCCTCTATATCTTTAGAAGATGATGACTCCAGCAGTGCC
B3_il13ra2_30_Delay0	TCCTCGTTAATATCCATAAGGAAAGTTCCACTCAACTTTAACCCG
B3_il13ra2_30_Delay0	GTCCCTGCCTCTATATCTTTCAATGTTGGTTTGACTGTACATTTT
B3_il13ra2_30_Delay0	CATCACCAGGTCCAGCAAACGATAATTCCACTCAACTTTAACCCG
B3_il13ra2_30_Delay0	GTCCCTGCCTCTATATCTTTTCAGCGCAGTACATATTCACTTTCG
B3_il13ra2_30_Delay0	TGGCTCCAGTCGCTCCAGAATCCTCTTCCACTCAACTTTAACCCG
B3_il13ra2_30_Delay0	GTCCCTGCCTCTATATCTTTCTGCTTCTCTCGGGAGCTCATAAGA
B3_il13ra2_30_Delay0	TGAGATTAAAGCAGGTTTTCTTACTTTCCACTCAACTTTAACCCG
B3_il13ra2_30_Delay0	GTCCCTGCCTCTATATCTTTCGTTTGCTTCAGTTCTTTGCCATTT
B3_il13ra2_30_Delay0	GCCCAGATCCAGATTCTCCAGAATCTTCCACTCAACTTTAACCCG
B3_il13ra2_30_Delay0	GTCCCTGCCTCTATATCTTTTCCAAGCAGTGTTCTGGCACCTGAC
B3_il13ra2_30_Delay0	ATTAGAGTGCTGCTCTCCACCTCATTTCCACTCAACTTTAACCCG
B3_il13ra2_30_Delay0	GTCCCTGCCTCTATATCTTTGTCCATCAGTCTCTAACACGTCCAG
B3_il13ra2_30_Delay0	TAGGTGGCGCCCATTCTAACTTCAATTCCACTCAACTTTAACCCG
B3_il13ra2_30_Delay0	GTCCCTGCCTCTATATCTTTTTGGATCTCAATGGAGAAGTAGGCT
B3_il13ra2_30_Delay0	AGAGACCGCTGCAGGCTTTACATAGTTCCACTCAACTTTAACCCG
B3_il13ra2_30_Delay0	GTCCCTGCCTCTATATCTTTTTGACACACATATTAAACTTGGAAA
B3_il13ra2_30_Delay0	CTTAGACTCCCTGTTGAAGAAGATCTTCCACTCAACTTTAACCCG
B3_il13ra2_30_Delay0	GTCCCTGCCTCTATATCTTTATCCTCTCTCATTGTTTGATGATAC
B3_il13ra2_30_Delay0	CCAAGAGTGATTGGCGAGGAAACCTTTCCACTCAACTTTAACCCG
B3_il13ra2_30_Delay0	GTCCCTGCCTCTATATCTTTCATTTCCCTGTGCCAGTAATAGAGG
B3_il13ra2_30_Delay0	GTATTCTGGACATTCCTTTGTTTCTTTCCACTCAACTTTAACCCG
B3_il13ra2_30_Delay0	GTCCCTGCCTCTATATCTTTCCTGACTTCCAGGTGCACTCCATGT
B3_il13ra2_30_Delay0	TGCTCTGAATTTGGAGGCTGGACAGTTCCACTCAACTTTAACCCG
B3_il13ra2_30_Delay0	GTCCCTGCCTCTATATCTTTCTCTTATTCTTGAGCCTGCCAAACC
B3_il13ra2_30_Delay0	CCTTCCCATAGTAGATACAGTGAAATTCCACTCAACTTTAACCCG
B3_il13ra2_30_Delay0	GTCCCTGCCTCTATATCTTTCTTCTCCCTGGACTTCTGTCCCGTT
B3_il13ra2_30_Delay0	GTTCAGGTGTGTACACTGTCTCCGTTTCCACTCAACTTTAACCCG
B3_il13ra2_30_Delay0	GTCCCTGCCTCTATATCTTTTCTCAATTTGACTGGTTTCTCAAGG
B3_il13ra2_30_Delay0	ACAGGCGCACTTCAGTACAGTGAGGTTCCACTCAACTTTAACCCG

### Sheet: B5-kcnk18
B5_kcnk18_22_Delay0	CTCACTCCCAATCTCTATAAGCCCATGCTTAGACTCTTTATACAC
B5_kcnk18_22_Delay0	GTTTAAGTCATTGTGAATTCTTACCAACTACCCTACAAATCCAAT
B5_kcnk18_22_Delay0	CTCACTCCCAATCTCTATAACCAAGTTTAAAGGCCATACTCATAA
B5_kcnk18_22_Delay0	CTGTAAAAGCAAACAATTTGCGATTAACTACCCTACAAATCCAAT
B5_kcnk18_22_Delay0	CTCACTCCCAATCTCTATAAGTTCAGGCACAATGTCGCCAAAGCC
B5_kcnk18_22_Delay0	AAAAAGTAACCATGAAGAATTTTGGAACTACCCTACAAATCCAAT
B5_kcnk18_22_Delay0	CTCACTCCCAATCTCTATAAAAAGGCATCAGAATGGTCCATCTGC
B5_kcnk18_22_Delay0	GGTGGTTAGGGTGATGAAGGTGAAAAACTACCCTACAAATCCAAT
B5_kcnk18_22_Delay0	CTCACTCCCAATCTCTATAAATCACCATGTAGGCAAACACCATCA
B5_kcnk18_22_Delay0	TCCCAGCATTTCAGAATCTGACTGCAACTACCCTACAAATCCAAT
B5_kcnk18_22_Delay0	CTCACTCCCAATCTCTATAAGCTCCATCTCCTGTCCGATGTCGTT
B5_kcnk18_22_Delay0	AGATGACCAGCAAAGGGACGTCCAAAACTACCCTACAAATCCAAT
B5_kcnk18_22_Delay0	CTCACTCCCAATCTCTATAAGTCCAGTTCTGGGCATGAACAGGAT
B5_kcnk18_22_Delay0	TAACTCATCTTTTGGGGTTGGCACAAACTACCCTACAAATCCAAT
B5_kcnk18_22_Delay0	CTCACTCCCAATCTCTATAATCCCTTACAATAATGCGGTCAAAGA
B5_kcnk18_22_Delay0	GAAAGAGTTCCTTTGATCCTGAAGCAACTACCCTACAAATCCAAT
B5_kcnk18_22_Delay0	CTCACTCCCAATCTCTATAACGCGCCTGATGGAAGACCTAGTTTG
B5_kcnk18_22_Delay0	CTTTGTTGTTACGGAGCTGAAAGGAAACTACCCTACAAATCCAAT
B5_kcnk18_22_Delay0	CTCACTCCCAATCTCTATAACACCACGACATCCTGATTGAACTTA
B5_kcnk18_22_Delay0	CACCTGTTGATTGTTTGTTGTCTCGAACTACCCTACAAATCCAAT
B5_kcnk18_22_Delay0	CTCACTCCCAATCTCTATAAGGGAGAGCTGATGTCTTTTCGTGGC
B5_kcnk18_22_Delay0	GTGCCGTCAGTATCAGCTTGAACTTAACTACCCTACAAATCCAAT
B5_kcnk18_22_Delay0	CTCACTCCCAATCTCTATAAATCTTCTGAAGAACAGGTTAAGGCG
B5_kcnk18_22_Delay0	GAAGTCTCCATGACTGATGTCCTATAACTACCCTACAAATCCAAT
B5_kcnk18_22_Delay0	CTCACTCCCAATCTCTATAAGAGATCGCCCACATCCGAGATGACC
B5_kcnk18_22_Delay0	ATATGCTTTGGAGAGGAGAACAGCTAACTACCCTACAAATCCAAT
B5_kcnk18_22_Delay0	CTCACTCCCAATCTCTATAATACAGGACACATGCCACTTTCCCTT
B5_kcnk18_22_Delay0	AGCATCAGAGGGATGCCCACCATCGAACTACCCTACAAATCCAAT
B5_kcnk18_22_Delay0	CTCACTCCCAATCTCTATAACTACAGTAGTGAACACTGTACAGCA
B5_kcnk18_22_Delay0	TTGTCAACGGATAAATTCGTCCATAAACTACCCTACAAATCCAAT
B5_kcnk18_22_Delay0	CTCACTCCCAATCTCTATAAGTGATCACGTTCCTTCTCATAACAG
B5_kcnk18_22_Delay0	GAAAAGTGAAGCAAAGAAGGTCCATAACTACCCTACAAATCCAAT
B5_kcnk18_22_Delay0	CTCACTCCCAATCTCTATAAATTAGGTGCTTCTGCTCTGAGGCGT
B5_kcnk18_22_Delay0	TCATCCAAAATGTATTTTGCTTTATAACTACCCTACAAATCCAAT
B5_kcnk18_22_Delay0	CTCACTCCCAATCTCTATAATTTGCACAATGGACAGGATCTCCTC
B5_kcnk18_22_Delay0	TGTGATTCTGAACGATCTCCATCACAACTACCCTACAAATCCAAT
B5_kcnk18_22_Delay0	CTCACTCCCAATCTCTATAACGCTCTGAAGACAAGCGCTCCTAAA
B5_kcnk18_22_Delay0	CTCATTTCGAGGATTCGTGTACTCAAACTACCCTACAAATCCAAT
B5_kcnk18_22_Delay0	CTCACTCCCAATCTCTATAAAAAACATGAGGAAACAAACGCCAGA
B5_kcnk18_22_Delay0	GCGTATAAAACGAGTGATAAAATTAAACTACCCTACAAATCCAAT

### Sheet: B1-acta2
B1_acta2_21_Delay0	GAGGAGGGCAGCAAACGGAAGAAATCCAAACAGACTGCCTGAAAG
B1_acta2_21_Delay0	TTATTGCTGAGCTTTATTCCTTCATTAGAAGAGTCTTCCTTTACG
B1_acta2_21_Delay0	GAGGAGGGCAGCAAACGGAATTAAACACAATAGGAAGAATAACAC
B1_acta2_21_Delay0	ACATGCAGTTGTGTTTCCTCGTAGCTAGAAGAGTCTTCCTTTACG
B1_acta2_21_Delay0	GAGGAGGGCAGCAAACGGAATCAAGCTTAATAACCCAACCGAAAA
B1_acta2_21_Delay0	CCCCAATCTTCTTTATTGGCAGCACTAGAAGAGTCTTCCTTTACG
B1_acta2_21_Delay0	GAGGAGGGCAGCAAACGGAACAGAACATTCAAACAGAAGTGGGCA
B1_acta2_21_Delay0	CTCTATATGGTCATGACATAATTAGTAGAAGAGTCTTCCTTTACG
B1_acta2_21_Delay0	GAGGAGGGCAGCAAACGGAAAGGGCAGGTTCACAGTTTACAGGCT
B1_acta2_21_Delay0	CAAAGACAATACAATAGAGGGAAATTAGAAGAGTCTTCCTTTACG
B1_acta2_21_Delay0	GAGGAGGGCAGCAAACGGAAATGCACAATAGAGGGTCCGGCTTCA
B1_acta2_21_Delay0	TGGAGGTGTCGTCTAGAAGCACTTGTAGAAGAGTCTTCCTTTACG
B1_acta2_21_Delay0	GAGGAGGGCAGCAAACGGAATTGCGCTCAGGTGGAGCGATTATCT
B1_acta2_21_Delay0	ATGGAGCCGCCGATCCATACTGAGTTAGAAGAGTCTTCCTTTACG
B1_acta2_21_Delay0	GAGGAGGGCAGCAAACGGAATGATCTCCTTCTGCATCCTGTCTGC
B1_acta2_21_Delay0	TCTTCATGGTGCTGGGAGCCAAAGCTAGAAGAGTCTTCCTTTACG
B1_acta2_21_Delay0	GAGGAGGGCAGCAAACGGAACACATTGTTGGCGTACAGATCCTTA
B1_acta2_21_Delay0	CGGGTACATGGTGGTACCGCCAGACTAGAAGAGTCTTCCTTTACG
B1_acta2_21_Delay0	GAGGAGGGCAGCAAACGGAATTGTAGGTGGTTTCATGAATACCAG
B1_acta2_21_Delay0	ATGTCAATGTCGCATTTCATGATGCTAGAAGAGTCTTCCTTTACG
B1_acta2_21_Delay0	GAGGAGGGCAGCAAACGGAACTCTCATTGCCAATGGTGATGACCT
B1_acta2_21_Delay0	TGGAACAGCGTCTCAGGACAGCGGATAGAAGAGTCTTCCTTTACG
B1_acta2_21_Delay0	GAGGAGGGCAGCAAACGGAAGAGGCAGCGGTGGCCATCTCATTCT
B1_acta2_21_Delay0	TCATAGCTCTTCTCCAGAGAGGAGGTAGAAGAGTCTTCCTTTACG
B1_acta2_21_Delay0	GAGGAGGGCAGCAAACGGAACCTTGATGTCACGGACGATTTCTCT
B1_acta2_21_Delay0	AGTCCAGAGCCACGTAGCACAACTTTAGAAGAGTCTTCCTTTACG
B1_acta2_21_Delay0	GAGGAGGGCAGCAAACGGAATTCAGTTAGGATCTTCATGAGGTAG
B1_acta2_21_Delay0	AGCAGTGGTGACGAATGAGTAGCCTTAGAAGAGTCTTCCTTTACG
B1_acta2_21_Delay0	GAGGAGGGCAGCAAACGGAAGCATAATGGCATGTGGAAGAGCGTA
B1_acta2_21_Delay0	TGAGATCACGGCCGGCCAAGTCCAATAGAAGAGTCTTCCTTTACG
B1_acta2_21_Delay0	GAGGAGGGCAGCAAACGGAAACCATCACCAGAGTCCAGCACAATG
B1_acta2_21_Delay0	CTCATAAATGGGTACGTTATGGGTGTAGAAGAGTCTTCCTTTACG
B1_acta2_21_Delay0	GAGGAGGGCAGCAAACGGAAAGCACTGCTTGAATAGCTACATACA
B1_acta2_21_Delay0	GTTGTGCGTCCAGAAGCATAGAGAGTAGAAGAGTCTTCCTTTACG
B1_acta2_21_Delay0	GAGGAGGGCAGCAAACGGAATCTGGGTCATCTTCTCCCTGTTGGC
B1_acta2_21_Delay0	CTGGAACATTGAAGGTCTCAAACATTAGAAGAGTCTTCCTTTACG
B1_acta2_21_Delay0	GAGGAGGGCAGCAAACGGAAAGTGGGGTGTTCCTCTGGAGCCACA
B1_acta2_21_Delay0	AGGATTAAGTGGGGCTTCTGTCAACTAGAAGAGTCTTCCTTTACG
B1_acta2_21_Delay0	GAGGAGGGCAGCAAACGGAAGATTCCGTGCTCGATGGGGTACTTG
B1_acta2_21_Delay0	TTTTTCCATATCGTCCCAGTTTGTGTAGAAGAGTCTTCCTTTACG

### Sheet: B2-fsta
B2_fsta_33_Dla10	CCTCGTAAATCCTCATCAaaGTACAAATACATCAAACTTTGTATA
B2_fsta_33_Dla10	TTTTTATTGATTTCACTCTTAATATaaATCATCCAGTAAACCGCC
B2_fsta_33_Dla10	CCTCGTAAATCCTCATCAaaTGAATTTCGTTTTTATCTTGAGATG
B2_fsta_33_Dla10	AAAAATACAAAACTATATATTTATAaaATCATCCAGTAAACCGCC
B2_fsta_33_Dla10	CCTCGTAAATCCTCATCAaaAGGTGAACGCTTTATATATCGATAC
B2_fsta_33_Dla10	AAAAAGCATTTCAACAACAAAGTGAaaATCATCCAGTAAACCGCC
B2_fsta_33_Dla10	CCTCGTAAATCCTCATCAaaGCAAGAGCAATATAGAGCTGAATAT
B2_fsta_33_Dla10	GTCCTCCGTTGACCTTGTGTTCGCTaaATCATCCAGTAAACCGCC
B2_fsta_33_Dla10	CCTCGTAAATCCTCATCAaaGCACAGTTTTCTGAAACAATCATCA
B2_fsta_33_Dla10	CAAAAACAAGACAAAAACAGTTGCAaaATCATCCAGTAAACCGCC
B2_fsta_33_Dla10	CCTCGTAAATCCTCATCAaaGACAGCAGAATCAGCAGGGCTTTTC
B2_fsta_33_Dla10	ACTGCCCATTTCTTGCTGTTTATGAaaATCATCCAGTAAACCGCC
B2_fsta_33_Dla10	CCTCGTAAATCCTCATCAaaTCCTGCTGCACCATATCACATTAAC
B2_fsta_33_Dla10	ATGAGAAACAACACATTTCCAATGTaaATCATCCAGTAAACCGCC
B2_fsta_33_Dla10	CCTCGTAAATCCTCATCAaaTCAGTTACACTGAACTGTAAACAAA
B2_fsta_33_Dla10	GAAGAACATTTAAGAAAATCCCTTTaaATCATCCAGTAAACCGCC
B2_fsta_33_Dla10	CCTCGTAAATCCTCATCAaaCATGCAGGTATGTGTGAAATAAACA
B2_fsta_33_Dla10	TTTTTCCAATAAATAAACACAAGCTaaATCATCCAGTAAACCGCC
B2_fsta_33_Dla10	CCTCGTAAATCCTCATCAaaTTTGTACAGCTCAAGGAATGCAATT
B2_fsta_33_Dla10	GTGATACAGAATTGACACTGATAAGaaATCATCCAGTAAACCGCC
B2_fsta_33_Dla10	CCTCGTAAATCCTCATCAaaGATAGCATTTTACCTCACAATAAAT
B2_fsta_33_Dla10	AGCTTGCAGAAGACTCACACTTTACaaATCATCCAGTAAACCGCC
B2_fsta_33_Dla10	CCTCGTAAATCCTCATCAaaGAAAGAAAAGGGAAAAACATGATAG
B2_fsta_33_Dla10	AAAAATATATATAAAAACAAAACTAaaATCATCCAGTAAACCGCC
B2_fsta_33_Dla10	CCTCGTAAATCCTCATCAaaATTATAAAACAGAACACTGTATAAA
B2_fsta_33_Dla10	AGTAAGCCGGACACTGTAAATGTATaaATCATCCAGTAAACCGCC
B2_fsta_33_Dla10	CCTCGTAAATCCTCATCAaaCACATATGTACAGTGTGGACATGAC
B2_fsta_33_Dla10	TTTTTCTCTGAAAAATAAATTAGCAaaATCATCCAGTAAACCGCC
B2_fsta_33_Dla10	CCTCGTAAATCCTCATCAaaTGGTGCTTTATCCATCCAGTACAGG
B2_fsta_33_Dla10	TCGCCCTAGGACTGTTCCACTGGTTaaATCATCCAGTAAACCGCC
B2_fsta_33_Dla10	CCTCGTAAATCCTCATCAaaGTCTTCCTCGTCATCGTCATCCTCC
B2_fsta_33_Dla10	TAATTGGACATAAGCCATGTAGTCCaaATCATCCAGTAAACCGCC
